# Shotgun Immunoproteomic Approach for the Discovery of Linear B Cell Epitopes in Biothreat Agents *Francisella tularensis* and *Burkholderia pseudomallei*

**DOI:** 10.1101/2021.06.08.447172

**Authors:** Patrik D’haeseleer, Nicole M. Collette, Victoria Lao, Brent W. Segelke, Steven S. Branda, Magdalena Franco

## Abstract

Peptide-based subunit vaccines are coming to the forefront of current vaccine approaches, with safety and cost-effective production among their top advantages. Peptide vaccine formulations consist of multiple synthetic linear epitopes that together trigger desired immune responses that can result in robust immune memory. The advantages of peptide epitopes are their simple structure, ease of synthesis, and ability to stimulate immune responses by means that do not require complex 3D conformation. Identification of linear epitopes is currently an inefficient process that requires thorough characterization of previously identified full-length protein antigens, or laborious techniques involving genetic manipulation of organisms. In this study, we apply a newly developed generalizable screening method that enables efficient identification of B cell epitopes in the proteomes of pathogenic bacteria. As a test case, we used this method to identify epitopes in the proteome of *Francisella tularensis* (Ft), a Select Agent with a well-characterized immunoproteome. Our screen identified many peptides that map to known antigens, including verified and predicted outer membrane proteins and extracellular proteins, validating the utility of this approach. We then used the method to identify seroreactive peptides in the less characterized immunoproteome of Select Agent *Burkholderia pseudomallei* (Bp). This screen revealed known Bp antigens as well as proteins that have not been previously identified as antigens. The present workflow is easily adaptable to detecting peptide targets relevant to the immune systems of other mammalian species, including humans (depending upon the availability of convalescent sera from patients), and could aid in accelerating the discovery of B cell epitopes and development of vaccines to counter emerging biological threats.
