## Supplemental Table 1 for "Shotgun Immunoproteomic Approach for the Discovery of Linear B Cell Epitopes in Biothreat Agents *Francisella tularensis* and *Burkholderia pseudomallei*"

### Sheet: Legend
Protein name	Uniprot protein name
Gene	Uniprote gene identifier
Peptide sequence	Amino acid sequence identified by MS
Accession	Uniprot accession number
Localisation	Predicted subcellular localisation by Psortb
Known	Known antigen
AAACS	Average Amino Acid Conservation Score, calculated using the ConSurf web server
Conserv	Number of completely sequenced genomes of pathogenic F. tularensis strains the peptide occurs in
Distance	Peptide is within
iBCE-EL	B-cell linear epitope probability score predicted by iBCE-EL web server
Bepipred	Average predicted residue score by Bepipred Linear Epitope Prediction 2.0 tool
Enrichment	Enrichment score for the peptide, adding +1 or -1 for each experiment in which peptide level was greater or smaller in Experiment sample versus Control sample.
Scores	++: Experiment > 2 x Control; +: Experiment > Control; -: Experiment < Control; --: Experiment < Control/2

### Sheet: F.tularensis top peptides
Protein name	Gene	Peptide sequence	Accession	Localisation	Known	AAACS	Conserv	Distance	iBCE-EL	Bepipred	Enrichment	scores
Aminotransferase	aspC1	LPIDDAEK	Q5NGG1	Cytoplasmic		-0.176125	16/17	2	1.0295	0.490625	8	+	++	+	+	+	++	++	++
Glutamate dehydrogenase	gdh	FHPSVYSGIIK	Q5NHR7	Unknown	YES	-0.496273	17/17		0.807	0.422727	8	+	+	++	+	++	+	++	++
Acetyltransferase component of pyruvate dehydrogenase complex	aceF	VSQGSLILK	Q5NEX3	Cytoplasmic	YES	0.129111	17/17	2	0.5213	0.550889	8	+	+	+	+	+	++	++	++
60 kDa chaperonin	groL	DRVDDALHATR	Q5NEE1	Cytoplasmic	YES	-0.554818	16/17	2	1.0761	0.404455	8	+	+	+	+	+	+	++	++
Chaperone protein DnaK	dnaK	NTADNLIHSSR	Q5NFG7	Cytoplasmic	YES	0.244455	17/17		0.6817	0.480727	8	+	+	+	+	+	+	+	++
Chaperone protein DnaK	dnaK	SSSGLSEEDIEK	Q5NFG7	Cytoplasmic	YES	-0.1355	17/17		0.4531	0.5945	8	+	+	+	+	++	+	+	+
60 kDa chaperonin	groL	DNTTIIDGAGEK	Q5NEE1	Cytoplasmic	YES	0.219917	16/17		0.6436	0.521417	8	+	+	+	+	+	+	+	+
60 kDa chaperonin	groL	EGVITVEEGK	Q5NEE1	Cytoplasmic	YES	-0.6316	16/17		0.2471	0.4852	8	+	+	+	+	+	+	+	+
Catalase-peroxidase	katG	AVAQVYAENGNEQK	Q5NGV7	Unknown	YES	0.0151429	17/17		0.5342	0.487071	7	+	+	+	++	0	++	++	++
Malate dehydrogenase	mdh	FSGVPDNK	Q5NHC8	Cytoplasmic	YES	0.501375	17/17	1	1.0553	0.477875	7	+	+	+	++	++	++	0	++
Outer membrane protein 26	omp26	EIPADQLGTIK	Q5NES2	Unknown		0.000272727	17/17		0.4726	0.530364	7	+	+	++	+	0	+	++	++
Succinate dehydrogenase flavoprotein subunit	sdhA	ITILATGGAGR	Q5NIJ3	InnerMembrane	YES	-0.578636	17/17		0.6549	0.359545	7	+	+	++	+	0	+	++	++
ATP synthase subunit alpha	atpA	GEVATDLTSPIEK	Q5NIK5	Cytoplasmic	YES	0.964154	16/17		0.4815	0.579538	7	+	+	+	++	0	+	+	++
Elongation factor Ts	tsf	ESGKPAEIIEK	Q5NHX9	Cytoplasmic	YES	-0.320545	17/17		0.5427	0.525818	7	+	+	+	++	0	+	+	++
Elongation factor Ts	tsf	TVEAETLGAYIHGSK	Q5NHX9	Cytoplasmic	YES	0.503	17/17		0.105	0.4738	7	+	+	++	+	++	+	+	0
Chaperone protein DnaK	dnaK	IAGLEVK	Q5NFG7	Cytoplasmic	YES	-0.607	17/17	1	0.3224	0.454143	7	0	+	+	+	+	+	+	+
Cell division protein FtsZ	ftsZ	KETEVVTGASNAPK	Q5NI93	Cytoplasmic	YES	1.51686	17/17		0.4375	0.653429	6	++	0	0	+	++	++	++	++
Trigger factor	tig	GGVDTFENEIK	Q5NH48	Cytoplasmic		0.224818	16/17		0.7615	0.532545	6	+	++	++	++	0	++	0	++
ATP synthase subunit alpha	atpA	SVDQALQTGIK	Q5NIK5	Cytoplasmic	YES	-0.399182	16/17		0.4354	0.544273	6	+	-	+	+	+	++	++	++
Catalase-peroxidase	katG	NDNLSPQSVDLSPLR	Q5NGV7	Unknown	YES	-0.162467	17/17		0.2099	0.546667	6	-	+	+	+	++	+	++	++
Isocitrate dehydrogenase [NADP]	idh	VADIELETK	Q5NET6	Cytoplasmic	YES	0.562111	17/17	2	0.8273	0.485556	6	+	-	+	+	++	+	++	++
Fructose-1,6-bisphosphate aldolase	fbaB	KINIDTDLR	Q5NF78	Cytoplasmic	YES	-0.905444	17/17		0.9631	0.350333	6	+	+	+	++	0	++	++	0
Glutamate dehydrogenase	gdh	GFVHDPEGITTDEK	Q5NHR7	Unknown	YES	0.228571	17/17		0.9573	0.503643	6	+	+	++	++	0	+	++	0
Succinate--CoA ligase [ADP-forming] subunit beta	sucC	PANFLDVGGGATK	Q5NHF3	Cytoplasmic	YES	-0.828231	17/17	1	0.2994	0.497	6	+	+	+	++	0	++	0	++
Chaperone protein DnaK	dnaK	KVPYAVIK	Q5NFG7	Cytoplasmic	YES	0.6675	17/17	2	0.2698	0.5015	6	+	+	+	++	0	+	++	0
Malonyl CoA-acyl carrier protein transacylase		EPTTAVVQNFDAK	Q5NF69	Cytoplasmic	YES	0.190231	16/17		0.5618	0.451308	6	+	+	+	++	0	+	0	++
Peroxiredoxin		KVPNVTFK	Q5NHA9	Unknown	YES	0.0435	17/17	2	0.8027	0.481875	6	+	+	+	++	0	+	++	0
Chaperone protein DnaK	dnaK	IINEPTAAALAYGVDSK	Q5NFG7	Cytoplasmic	YES	-0.803765	17/17		1.2292	0.378118	6	-	+	+	+	++	+	+	+
Conserved hypothetical lipoprotein	lpnA	ATVYTTYNNNPQGSVR	Q5NGE4	OuterMembrane	YES	-0.680687	11/17		1.2625	0.501688	6	+	+	+	+	+	+	-	++
Elongation factor Tu	tuf	TTVTGVEMFR	Q5NID9	Cytoplasmic	YES	-0.2413	17/17		0.4466	0.4527	6	+	+	+	+	++	+	-	+
Succinate--CoA ligase [ADP-forming] subunit beta	sucC	EVAESLIGK	Q5NHF3	Cytoplasmic	YES	0.815778	17/17	1	0.9847	0.511222	6	+	-	+	+	+	+	+	++
30S ribosomal protein S1	rpsA	KIELWDR	Q5NI98	Cytoplasmic	YES	0.733429	16/17	2	1.1221	0.577	6	0	++	0	+	+	+	+	+
Elongation factor Tu	tuf	HYAHVDCPGHADYVK	Q5NID9	Cytoplasmic	YES	-0.728667	17/17	1	0.2832	0.392133	6	+	+	+	++	0	+	+	0
Transcription elongation factor GreA	greA	IVGEDEADIDNQK	Q5NFC6	Cytoplasmic	YES	0.0806154	17/17		0.7001	0.525615	6	+	+	+	+	0	+	++	0
60 kDa chaperonin	groL	SFGTPTITK	Q5NEE1	Cytoplasmic	YES	-0.0476667	8/17	2	1.1709	0.478444	6	+	+	+	+	+	+	-	+
Aconitate hydratase	acnA	GIPLVILAGK	Q5NII1	Cytoplasmic	YES	-0.142	14/17	1	0.2502	0.3843	6	-	+	+	+	+	+	+	+
Chaperone protein DnaK	dnaK	AYAEQAQAAVAQGGAK	Q5NFG7	Cytoplasmic	YES	2.2145	11/17		0.2277	0.564812	6	+	+	+	-	+	+	+	+
Chaperone protein DnaK	dnaK	FHDLVTAR	Q5NFG7	Cytoplasmic	YES	0.362625	17/17	2	0.5781	0.536875	6	+	+	+	-	+	+	+	+
Outer membrane protein 26	omp26	DGSVGWVK	Q5NES2	Unknown		-0.34375	17/17	1	0.4301	0.534625	6	+	+	+	+	+	-	+	+
3-oxoacyl-(Acyl-carrier-protein) reductase	fabG	VALVTGASR	Q5NF68	Cytoplasmic		-0.744111	15/17	1	1.088	0.380333	6	+	+	+	+	--	+	+	++
Chaperone protein DnaK	dnaK	ALEDAGLSK	Q5NFG7	Cytoplasmic	YES	0.295333	17/17	2	0.7833	0.484778	6	+	+	+	+	+	+	--	++
Enoyl-[acyl-carrier-protein] reductase [NADH]	fabI	TLAASGISNFK	Q5NGQ3	InnerMembrane		-0.409273	16/17		0.2608	0.501364	6	+	--	+	+	++	+	+	+
Aconitate hydratase	acnA	TAHTTTFEALAR	Q5NII1	Cytoplasmic	YES	0.950167	16/17		0.6315	0.463417	6	+	+	+	+	+	+	+	--
Elongation factor Ts	tsf	LDVGEGIEK	Q5NHX9	Cytoplasmic	YES	-0.782778	17/17	1	0.505	0.545333	6	+	+	+	+	--	+	+	+
