## Supplemental Table 2 for "Shotgun Immunoproteomic Approach for the Discovery of Linear B Cell Epitopes in Biothreat Agents *Francisella tularensis* and *Burkholderia pseudomallei*"

### Sheet: Legend
Protein name	Uniprot protein name
Gene	Uniprote gene identifier
Peptide sequence	Amino acid sequence identified by MS
Accession	Uniprot accession number
Localisation	Predicted subcellular localisation by Psortb
Known	Known antigen
AAACS	Average Amino Acid Conservation Score, calculated using the ConSurf web server
Conserv	Number of completely sequenced genomes of pathogenic B. pseudomallei strains the peptide occurs in
Distance	Peptide is within
iBCE-EL	B-cell linear epitope probability score predicted by iBCE-EL web server
Bepipred	Average predicted residue score by Bepipred Linear Epitope Prediction 2.0 tool
Enrichment	Enrichment score for the peptide, adding +1 or -1 for each experiment in which peptide level was greater or smaller in Experiment sample versus Control sample.
Scores	++: Experiment > 2 x Control; +: Experiment > Control; -: Experiment < Control; --: Experiment < Control/2

### Sheet: B.pseudomallei top peptides
Protein name	Gene	Peptide sequence	Accession	Localisation	Known	AAACS	Conserv	Distance	iBCE-EL	Bepipred	Enrichment	scores
Aspartate--tRNA(Asp/Asn) ligase	aspS	TGAQDGDIIFFAADR	A0A0H3HT48	Cytoplasmic		0.405067	110/110		0.1718	0.524267	8	++	+	++	0	++	+	+	++	++
Adenylosuccinate synthetase	purA	QDQIGITLANVGK	A0A0H3HJJ2	Cytoplasmic		0.317923	109/110		0.3195	0.506692	7	++	++	++	+	++	-	+	++	++
Dihydrolipoyl dehydrogenase	odhL	FPFSINGR	A0A0H3HQK7	Cytoplasmic		-0.565	110/110	2	1.135	0.513875	7	++	++	++	-	++	+	+	++	++
Ankyrin repeat-containing protein		IGDAPAPNAQK	A0A0H3HJC7	Unknown		0.384727	109/110		1.1873	0.546909	7	++	++	++	++	++	++	+	0	0
Phosphoribosylformylglycinamidine synthase	purL	GATETFVVLPR	A0A0H3HPH9	Cytoplasmic		0.936818	108/110		0.5446	0.400364	7	++	++	0	0	++	+	++	++	++
DNA-directed RNA polymerase subunit beta	rpoB	STGPYSLVTQQPLGGK	A0A0H3HT47	Cytoplasmic		-0.90675	110/110		1.2685	0.604	7	++	-	++	++	+	+	+	++	++
50S ribosomal protein L6	rplF	GYRPPEPYK	A0A0H3HQ22	Cytoplasmic		-0.346222	109/110		1.405	0.577111	7	++	+	++	--	++	+	++	++	++
DNA-directed RNA polymerase subunit beta'	rpoC	ISLYATTVGR	A0A0H3HP07	Cytoplasmic		0.4821	110/110		0.4996	0.5707	7	++	0	0	++	+	+	+	++	++
Enolase	eno	GIANSILIK	A0A0H3HLA6	Cytoplasmic		-0.295667	110/110	2	0.4605	0.395556	7	-	++	+	+	+	+	+	++	++
Uncharacterized protein		IDCLTNAYTAR	A0A0H3HWA2	Unknown		-0.09	105/110		0.6785	0.459364	7	++	++	+	+	-	+	+	+	++
DNA gyrase subunit A	gyrA	INVVLPVR	A0A0H3HKL0	Cytoplasmic		0.07325	19/110	2	0.5731	0.36075	7	++	++	++	--	++	+	+	+	+
Aspartate-semialdehyde dehydrogenase	asd	VTGTLSVPVGR	A0A0H3HW74	Cytoplasmic		-0.364364	110/110		0.4981	0.409636	7	++	+	0	0	++	+	+	+	++
Malic enzyme		AALLSNSNFGSAPSASSR	A0A0H3HP28	Cytoplasmic		0.195556	106/110		0.7852	0.477	7	++	--	++	++	+	+	+	+	+
50S ribosomal protein L10	rplJ	AQTVVLAEYR	A0A0H3HUR4	Cytoplasmic		-0.0796	110/110		0.755	0.4046	7	++	-	+	+	+	+	+	+	+
50S ribosomal protein L6	rplF	AIIANAVHGVTK	A0A0H3HQ22	Cytoplasmic		-0.183167	109/110		0.4697	0.36675	7	++	+	+	+	-	+	+	+	+
Glutamine synthetase	glnA	ALNAITNPTTNSYK	A0A0H3HL61	Cytoplasmic		-0.682857	110/110		1.1215	0.378071	7	++	-	+	+	+	+	+	+	+
Nucleoside diphosphate kinase	ndk	NVIGQIYSR	A0A0H3HJK0	Extracellular		0.0426667	110/110	2	1.0747	0.467667	7	++	-	+	+	+	+	+	+	+
Antioxidant protein LsfA		LIITYPASTGR	A0A0H3HGZ9	Cytoplasmic		-0.551818	110/110		0.5103	0.552909	7	0	0	++	+	+	+	+	+	+
UDP-glucose 4-epimerase		GYSVLEVVR	A0A0H3HFV2	Cytoplasmic		-0.234667	107/110		0.5254	0.451111	7	0	+	++	0	+	+	+	+	+
Enolase	eno	SAIVDIIGR	A0A0H3HLA6	Cytoplasmic		0.402444	110/110	2	0.5512	0.383889	7	+	-	+	+	+	+	+	+	+
Acetyl-CoA acetyltransferase		LPLSVGCTTINK	A0A0H3HTT4	Unknown		0.115833	109/110		0.2224	0.41775	6	++	0	++	0	++	++	++	++	0
KHG/KDPG aldolase	eda	FGVSPGLTR	A0A0H3HGE0	Cytoplasmic		-0.351667	110/110	2	0.377	0.432556	6	++	++	0	++	-	+	++	+	++
10 kDa chaperonin	groES	TASGIVIPDAAAEKPDQGEVLAIGPGKR	A0A0H3HH83	Cytoplasmic	YES	-0.243143	109/110		0.6188	0.490964	6	++	++	0	0	++	+	++	++	0
Saccharopine dehydrogenase		HGQLVQDVFTR	A0A0H3HIF5	Cytoplasmic		0.210364	110/110		0.7889	0.467364	6	++	++	0	0	++	+	++	++	0
Citrate synthase	gltA	YSIGQPFVYPR	A0A0H3HYU5	Cytoplasmic		0.281091	110/110		1.2721	0.544545	6	++	0	+	++	-	++	++	+	+
Aspartate--tRNA(Asp/Asn) ligase	aspS	YVAAHHPFTSPK	A0A0H3HT48	Cytoplasmic		-0.334667	110/110		1.0903	0.536583	6	++	+	++	0	++	++	+	0	0
Gamma-aminobutyraldehyde dehydrogenase		SVLAAAAGNLK	A0A0H3HQU5	Unknown		0.269818	71/110	2	0.7553	0.404364	6	++	0	0	0	++	+	+	++	++
Peptide chain release factor 2	prfB	SYVLDQSR	A0A0H3HL96	Cytoplasmic		-0.50675	109/110	2	0.7206	0.614625	6	++	0	0	0	++	+	++	++	+
Polyketide non-ribosomal peptide synthase		AWFIPLSAR	A0A0H3HWL5	InnerMembrane		-0.119778	100/110	2	0.6455	0.345556	6	0	0	0	+	+	++	++	++	++
Transcription termination/antitermination protein NusG	nusG	VTGFVGGAR	A0A0H3HPU8	Cytoplasmic		-0.359444	110/110	2	0.6079	0.425333	6	++	0	0	0	+	+	++	++	++
Beta sliding clamp	dnaN	FTFGQVELVSK	A0A0H3HFM1	Cytoplasmic		0.151182	110/110		0.5141	0.405636	6	++	-	++	0	++	+	+	+	+
Malate synthase	aceB	IATLIVRPR	A0A0H3HIT5	Cytoplasmic		-0.546556	110/110	2	0.6088	0.361333	6	++	0	0	0	++	+	+	+	++
PTS system, EIIA component		ISGHHLEVTPAIR	A0A0H3HRL4	Cytoplasmic		-0.414769	110/110		0.7782	0.473154	6	0	0	++	0	+	+	+	++	++
Phosphoenolpyruvate synthase	ppsA	IFILQARPETVK	A0A0H3HJ13	Cytoplasmic		-0.66575	109/110		0.3086	0.499833	6	++	0	+	--	+	+	+	++	++
Thiol:disulfide interchange protein	dsbA	NYNIDGVPTIVVQGK	A0A0H3HTS6	Periplasmic		-0.5248	110/110		0.3024	0.464533	6	++	--	++	0	+	++	+	+	+
RND family efflux transporter MFP subunit	bpeA	AQANLATQNALVAR	A0A0H3HQZ3	InnerMembrane		0.0442857	109/110		0.3428	0.526429	6	++	0	++	--	++	+	+	+	+
Inosine-5'-monophosphate dehydrogenase	guaB	LVGIVTNR	A0A0H3HJ23	Cytoplasmic		-0.566375	100/110	1	0.5855	0.36925	6	0	0	0	++	++	+	+	+	+
Maltose ABC transporter, periplasmic maltose-binding protein	malE	VNWLYINK	A0A0H3HG39	Periplasmic		-0.586375	110/110		1.1348	0.359625	6	++	0	0	0	+	+	+	+	++
Putative extracellular ligand binding protein		VVATDAQQGPALADYAK	A0A0H3HWC6	Periplasmic		-0.160529	110/110		1.2747	0.405235	6	++	0	0	0	++	+	+	+	+
Acid phosphatase	acpA	NIVVIYAENR	A0A0H3HV11	Extracellular		-0.7836	110/110		0.6716	0.3386	6	+	+	+	0	+	-	+	+	++
NADH-quinone oxidoreductase subunit F	nuoF	EGTGWLYR	A0A0H3HPW5	Cytoplasmic		-0.09275	110/110	2	0.362	0.4305	6	+	--	++	0	++	+	+	+	+
Type VI secretion system	hcp-1	IGGNQGGNTQGAWSLTK	A0A0H3HE88	Extracellular		0.193118	110/110		1.328	0.584412	6	++	++	+	0	+	+	+	+	--
50S ribosomal protein L23	rplW	AAVELLFK	A0A0H3HT35	Cytoplasmic		-0.060875	110/110	2	0.2268	0.44925	6	++	0	0	0	+	+	+	+	+
50S ribosomal protein L6	rplF	LTLVGVGYR	A0A0H3HQ22	Cytoplasmic		-0.730111	105/110		0.6986	0.439667	6	0	0	0	++	+	+	+	+	+
50S ribosomal protein L17	rplQ	LFDVLGPR	A0A0H3HPQ2	Cytoplasmic		-0.005375	110/110	2	0.4401	0.440625	6	0	0	0	+	+	+	+	+	+
Aconitate hydratase		IVLESVLR	A0A0H3HVV9	Cytoplasmic		-0.616375	110/110	1	0.5622	0.30875	6	0	0	0	+	+	+	+	+	+
